# Spatial Transcriptomics Reveal Developmental Dynamics of the Human Cerebral Cortex and Striatum

**DOI:** 10.1101/2025.08.14.670213

**Authors:** Yunjia Zhang, Youning Lin, Xunan Shen, Xue Xiao, Cai Song, Xiaobo Shi, Tao Zhou, Yanxin Li, Zihan Wu, Zhenkun Zhuang, Chunqiong Li, Meng Li, Feng Wen, Jianlin Liu, Qiangqiang Zhang, Zhao-Lu Li, Songbo Zhang, Lei Cao, Susu Qu, Yaqi Li, Jianhua Yao, Fubaoqian Huang, Xin Liu, Ziqing Deng, Longqi Liu, Xun Xu, Jianwei Jiao, Li Zhang, Shiping Liu, Yaoyao Zhang

## Abstract

The human fetal brain undergoes morphological changes that contribute to the development of regional functionalities. However, the features of structural development, the underlying molecular and cellular signatures in the fetal brain remain unclear. With spatial transcriptomics and snRNA-seq, we identified 25 forebrain regions and characterized the dynamic changes in the cortex and striatum during the late first and early second trimesters. In particular, we discovered that temporal lobe enriched NPY-expressing L2/3 EX neuron potentially interacted with L4 EX neurons during cortical expansion and arealization. Additionally, the gyrus and sulcus were developmental asynchronous, in which *HOPX* and *SPARC* genes were potentially involved. Further investigation on the striatum showed specific genes and cell types that enriched in patch and matrix compartments, and *SST*-positive interneurons potentially involved in the development of these structures. Together, our results give insights into the understanding of early fetal brain development.
