## Supplementary table2 for "Spatial Transcriptomics Reveal Developmental Dynamics of the Human Cerebral Cortex and Striatum"

### Sheet: VZ
Region	Cluster2	Gyrus%	Sulcus%	p-value	Adjusted p-value
VZ	APC/AST5	2.18775	2.02047	0.155437	0.294512
VZ	APC/AST8	32.5378	29.2565	2.10151e-11	1.08078e-10
VZ	NPC_EX1	0.238663	2.93642	2.60831e-13	1.87798e-12
VZ	NPC_EX16	7.47812	8.53987	2.94505e-12	1.76703e-11
VZ	NPC_EX2	1.90931	6.65409	0.359749	0.479665
VZ	NPC_EX7	0.636436	1.88578	0.0026949	0.00746281
VZ	NPC_IN11	0	0	0.388978	0.500115
VZ	NPC_IN12	6.92124	2.04741	3.99738e-19	3.59764e-18
VZ	NPC_IN14	3.1424	7.83944	5.64701e-10	2.54115e-09
VZ	NPC_IN15	3.54018	5.19935	7.66224e-29	1.3792e-27
VZ	NPC_IN16	0.397772	1.07759	9.69852e-20	1.16382e-18
VZ	NPC_IN17	1.55131	2.42457	0.000363067	0.00118822
VZ	NPC_IN6	5.01193	2.07435	0.00148281	0.00444844
VZ	NPC_IN7	8.43278	13.9278	0.20271	0.364879
VZ	EX2	0	0	1	1
VZ	EX5	0	0	0.359749	0.479665
VZ	EX10	0	0	0.359749	0.479665
VZ	EX11	0	0	/	/
VZ	EX18	0	0	/	/
VZ	EX19	0.0397772	0	0.359749	0.479665
VZ	EX20	1.35243	0.889009	0.0164613	0.0348591
VZ	EX22	0	0	/	/
VZ	EX26	0	0	1	1
VZ	EX29	0	0	0.469761	0.583151
VZ	EX30	0	0.0269397	1	1
VZ	EX32	0	0	0.00992627	0.0238231
VZ	EX33	0	0	/	/
VZ	EX35	0	0	/	/
VZ	EX41	0	0	0.557542	0.647469
VZ	EX42	0.119332	0.0269397	0.0130101	0.0292726
VZ	EX45	0	0	/	/
VZ	IN12	0	0	/	/
VZ	EX_IN_MIX1	0.0397772	0	0.00321785	0.00827448
VZ	EX_IN_MIX2	0	0.080819	2.33137e-06	9.32548e-06
VZ	EX_IN_MIX4	0.0795545	0	0.988104	1
VZ	EX_IN_MIX5	0	0	0.539304	0.647164
VZ	EX_IN_MIX7	9.70565	2.47845	2.42788e-45	8.74037e-44
VZ	OPC/OL1	0	0	0.359749	0.479665
VZ	OPC/OL3	0	0	0.110884	0.221767
VZ	MIC	8.59189	6.81573	1.67254e-05	6.02116e-05
VZ	VLMC2	0.198886	0.107759	0.679283	0.764193
VZ	VLMC3	0.119332	0.0538793	0.357998	0.479665
VZ	BLOOD	1.71042	0.646552	/	/
VZ	ENDOTHELIAL CELLS	4.05728	2.9903	0.356816	0.479665

### Sheet: SVZ
Region	Cluster2	Gyrus%	Sulcus%	p-value	Adjusted p-value
SVZ	APC/AST5	0.440176	0.537614	0.182646	0.327241
SVZ	APC/AST8	15.2347	11.5663	1.89922e-29	8.16664e-28
SVZ	NPC_EX1	0.525925	1.24181	7.85721e-14	8.44651e-13
SVZ	NPC_EX2	7.38581	7.04956	0.505	0.775536
SVZ	NPC_EX6	0.142914	0.174157	0.493825	0.775536
SVZ	NPC_EX7	3.97873	3.85416	0.165433	0.31
SVZ	NPC_EX16	4.26456	4.55836	0.165814	0.31
SVZ	NPC_IN6	3.55571	3.29005	0.0994144	0.224991
SVZ	NPC_IN7	26.1476	30.5418	7.35902e-05	0.000452054
SVZ	NPC_IN12	1.29766	1.04115	0.127463	0.274046
SVZ	NPC_IN14	4.16166	3.95639	1.09869e-22	2.36219e-21
SVZ	NPC_IN15	4.45321	5.29663	0.0140398	0.0548828
SVZ	NPC_IN16	1.28051	1.10552	0.273236	0.469966
SVZ	NPC_IN17	0.760304	1.15095	9.30978e-05	0.000500401
SVZ	EX2	0.674556	0.700413	0.809419	0.915922
SVZ	EX5	0.00571657	0.011358	1	1
SVZ	EX10	0.0971817	0.0908643	0.952074	1
SVZ	EX11	0.0685989	0.0567902	0.765562	0.915922
SVZ	EX19	0.0571657	0.0719343	0.693747	0.903973
SVZ	EX20	1.25765	1.60148	0.00414867	0.0178393
SVZ	EX22	0.120048	0.0719343	0.138291	0.283166
SVZ	EX26	0.640256	0.61712	0.79597	0.915922
SVZ	EX29	0.297262	0.340741	0.492747	0.775536
SVZ	EX30	0.0114331	0.011358	1	1
SVZ	EX32	0.394443	0.530042	0.0531491	0.142838
SVZ	EX33	0.00571657	0.0151441	0.654397	0.903973
SVZ	EX41	0.154347	0.00378601	0.79083	0.915922
SVZ	EX42	2.32664	0.140083	2.15982e-05	0.000154787
SVZ	EX45	0.0171497	3.01367	0.687841	0.903973
SVZ	IN1	0.0171497	0.844281	0.0629656	0.159266
SVZ	IN7	0.0114331	0.00378601	0.567223	0.841054
SVZ	EX_IN_MIX1	3.29846	0.011358	7.20784e-14	8.44651e-13
SVZ	EX_IN_MIX2	5.65369	2.1391	1	1
SVZ	EX_IN_MIX4	0.771737	5.67145	0.0493635	0.141509
SVZ	EX_IN_MIX5	0.0171497	0.957862	0.0228099	0.0817356
SVZ	EX_IN_MIX7	1.56062	0.0643622	4.05552e-12	3.48775e-11
SVZ	OPC/OL1	0.165781	0.147655	0.719862	0.910414
SVZ	OPC/OL3	1.19476	1.14716	0.662705	0.903973
SVZ	MIC	3.35563	2.85844	0.0028907	0.0138111
SVZ	Unknown	0.137198	0.102222	/	/
SVZ	VLMC2	0.868919	0.696627	0.0461209	0.141509
SVZ	VLMC3	0.0342994	0.0832923	0.0731315	0.174703
SVZ	BLOOD	0.565941	0.363457	/	/
SVZ	ENDOTHELIAL CELLS	2.58961	2.26782	0.0303304	0.100324

### Sheet: IZ
Region	Cluster2	Gyrus%	Sulcus%	p-value	Adjusted p-value
IZ	APC/AST5	0.0809979	0.0782881	0.728195	0.778999
IZ	APC/AST8	17.123	13.7004	1.9061e-31	8.76808e-30
IZ	NPC_EX1	0.0161996	0.0521921	0.610834	0.702459
IZ	NPC_EX2	2.55953	2.00939	0.0018918	0.00725189
IZ	NPC_EX6	0	0	1.1986e-05	9.1893e-05
IZ	NPC_EX7	2.75393	2.76618	0.940162	0.982897
IZ	NPC_EX16	0.437389	0.704593	0.000437385	0.00201197
IZ	NPC_IN11	0	0.026096	0.00304978	0.00876812
IZ	NPC_IN12	0.583185	0.678497	0.00591465	0.0160044
IZ	NPC_IN14	0.874777	1.48747	0.480336	0.613763
IZ	NPC_IN15	0.340191	0.234864	3.72715e-05	0.000244927
IZ	NPC_IN16	0.37259	0.104384	0.534823	0.664915
IZ	NPC_IN17	0.0971975	0.026096	0.279164	0.389137
IZ	NPC_IN6	2.73773	3.23591	0.002412	0.00739681
IZ	NPC_IN7	5.97764	5.58455	0.126962	0.224626
IZ	EX2	2.55953	4.22756	0.190243	0.303103
IZ	EX5	0.842378	2.19207	0.00239359	0.00739681
IZ	EX10	1.29597	1.93111	0.596794	0.702459
IZ	EX11	1.13397	2.32255	0.0170523	0.0412844
IZ	EX18	0.0161996	0	1	1
IZ	EX19	5.02187	3.52296	5.85494e-14	6.73318e-13
IZ	EX20	5.96145	6.83716	0.00114604	0.00479254
IZ	EX22	0.129597	0.26096	0.196108	0.303103
IZ	EX26	3.11032	6.99374	4.21389e-07	3.87678e-06
IZ	EX29	1.57136	1.51357	0.382076	0.502156
IZ	EX30	0.534586	0.600209	0.362612	0.490593
IZ	EX32	0.0647983	0.104384	0.0299127	0.0687992
IZ	EX33	0.0161996	0.0521921	0.610834	0.702459
IZ	EX35	0.0485987	0.104384	0.717079	0.778999
IZ	EX41	0	0	0.0450385	0.0986557
IZ	EX42	7.09542	7.9071	1.87078e-14	2.86853e-13
IZ	EX45	0.113397	0.156576	1	1
IZ	IN1	0	0	0.126122	0.224626
IZ	IN7	0	0	0.717079	0.778999
IZ	IN12	0	0.0521921	0.23071	0.331646
IZ	EX_IN_MIX1	14.9522	9.57724	0.000147078	0.000751734
IZ	EX_IN_MIX2	6.46363	4.74948	0.00239361	0.00739681
IZ	EX_IN_MIX4	1.81435	3.62735	0.0883609	0.170859
IZ	EX_IN_MIX5	0.0161996	0.0521921	0.0891438	0.170859
IZ	EX_IN_MIX7	5.81565	4.12317	1.09632e-15	2.52153e-14
IZ	OPC/OL1	0.0647983	0.0782881	0.137569	0.234377
IZ	OPC/OL3	0.583185	0.991649	0.000100465	0.000577672
IZ	MIC	0.809979	1.01775	0.202549	0.303103
IZ	VLMC2	0.77758	1.38309	0.0708517	0.148144
IZ	VLMC3	0	0.0782881	0.00705025	0.0180173
IZ	BLOOD	0.874777	0.521921	/	/
IZ	ENDOTHELIAL CELLS	4.35769	4.33194	0.204265	0.303103

### Sheet: SP
Region	Cluster2	Gyrus%	Sulcus%	p-value	Adjusted p-value
SP	APC/AST5	0.0175731	0	0.159091	0.27178
SP	APC/AST8	1.43221	0.554453	2.71571e-14	1.24434e-13
SP	NPC_EX2	0.184518	0.151745	0.601234	0.704303
SP	NPC_EX6	0.0527194	0.17509	0.00743318	0.016323
SP	NPC_EX7	0.33389	0.309326	0.796507	0.81642
SP	NPC_EX16	0.219664	0.315163	0.166655	0.273314
SP	NPC_IN6	0.544768	0.677016	0.191864	0.291349
SP	NPC_IN7	1.60794	2.01938	0.013695	0.0267379
SP	NPC_IN12	0.500835	0.793743	0.00405665	0.0103952
SP	NPC_IN14	0.193305	0.0700362	0.00540326	0.0130314
SP	NPC_IN15	0.149372	0.122563	0.656197	0.747336
SP	NPC_IN16	0.061506	0.017509	0.100913	0.179888
SP	NPC_IN17	0.00878657	0	0.398872	0.480993
SP	EX2	5.39496	7.87323	8.31273e-16	4.86888e-15
SP	EX5	5.12257	4.10295	5.04248e-05	0.000147673
SP	EX10	4.01546	5.39279	1.44716e-07	4.94448e-07
SP	EX11	0.685353	1.74507	2.73147e-14	1.24434e-13
SP	EX18	0.061506	0.00583635	0.008358	0.0171339
SP	EX19	17.0372	4.05043	1.549e-301	6.35092e-300
SP	EX20	6.63386	1.69254	9.2532e-105	1.89691e-103
SP	EX22	0.210878	0.151745	0.303936	0.389418
SP	EX26	17.5819	23.1236	3.34324e-29	3.42682e-28
SP	EX29	6.21211	6.56006	0.259827	0.356928
SP	EX30	1.02803	0.385199	4.42259e-11	1.64842e-10
SP	EX32	0.0263597	0.0700362	0.185327	0.291349
SP	EX35	0.764432	0.817089	0.678678	0.752048
SP	EX41	0.0878657	0.0466908	0.263894	0.356928
SP	EX42	6.46692	8.77203	1.90711e-12	7.81917e-12
SP	EX45	0.114225	0.134236	0.769751	0.809226
SP	IN7	0.00878657	0	0.398872	0.480993
SP	EX_IN_MIX1	6.91503	10.698	4.03428e-27	3.30811e-26
SP	EX_IN_MIX2	7.73219	11.3984	6.11432e-24	4.17812e-23
SP	EX_IN_MIX4	1.73974	2.54465	8.15429e-06	2.57174e-05
SP	EX_IN_MIX5	0.237238	0.437726	0.00756432	0.016323
SP	EX_IN_MIX7	2.56568	0.618653	1.24233e-42	1.69785e-41
SP	OPC/OL1	0.0439329	0.0291817	0.741218	0.799735
SP	OPC/OL3	1.00167	1.48243	0.000541209	0.0014793
SP	MIC	0.685353	0.811252	0.262273	0.356928
SP	Unknown	0.061506	0.0700362	/	/
SP	VLMC2	0.465688	0.373526	0.269873	0.356928
SP	VLMC3	0.0263597	0.0350181	1	1
SP	BLOOD	0.474475	0.361854	/	/
SP	ENDOTHELIAL CELLS	1.29163	1.00969	0.0303535	0.0565678

### Sheet: CP
Region	Cluster2	Gyrus%	Sulcus%	p-value	Adjusted p-value
CP	APC/AST5	0.00700133	0.00345829	0.551448	0.702631
CP	APC/AST8	2.1144	1.35565	4.02011e-09	1.5715e-08
CP	NPC_EX2	0.10502	0.058791	0.139294	0.243848
CP	NPC_EX6	0.021004	0.169456	4.42465e-06	1.46354e-05
CP	NPC_EX7	0.126024	0.193664	0.141772	0.243848
CP	NPC_EX16	0.063012	0.127957	0.0742057	0.151945
CP	NPC_IN6	0.287055	0.397704	0.0874727	0.170969
CP	NPC_IN7	0.483092	0.684742	0.0147637	0.0334126
CP	NPC_IN11	0	0.0242081	0.103936	0.194316
CP	NPC_IN12	0.378072	1.00982	6.89729e-12	3.29537e-11
CP	NPC_IN14	0.084016	0.107207	0.581061	0.713875
CP	NPC_IN15	0.0490093	0.0484161	1	1
CP	NPC_IN16	0.021004	0.0172915	0.724362	0.798656
CP	NPC_IN17	0	0.0103749	0.555568	0.702631
CP	EX2	6.47623	11.6164	5.45315e-63	1.17243e-61
CP	EX5	2.1004	0.809241	4.09532e-30	3.52197e-29
CP	EX10	0.455086	0.397704	0.422181	0.585606
CP	EX11	19.4007	10.2296	8.17803e-155	3.51655e-153
CP	EX18	0.0560106	0.0276663	0.238746	0.380225
CP	EX19	3.08059	1.25882	1.31152e-39	1.87985e-38
CP	EX20	14.7448	14.9986	0.539831	0.702631
CP	EX22	0.427081	1.04095	7.26208e-11	3.12269e-10
CP	EX26	1.0782	0.97178	0.313391	0.464683
CP	EX29	8.47161	7.30391	1.5872e-05	4.87497e-05
CP	EX30	3.06658	1.93319	1.64954e-13	8.86626e-13
CP	EX32	0.0490093	0.0345829	0.647802	0.754285
CP	EX33	0	0.00691659	1	1
CP	EX35	0.119023	0.0760824	0.217542	0.35978
CP	EX41	0.0140027	0.0518744	0.0720907	0.151945
CP	EX42	22.8243	26.4663	5.70125e-16	3.50219e-15
CP	EX45	0.00700133	0.00691659	1	1
CP	IN7	0	0.00691659	1	1
CP	EX_IN_MIX1	2.71652	4.49578	4.59434e-19	3.29261e-18
CP	EX_IN_MIX2	1.84835	4.01162	4.28818e-32	4.60979e-31
CP	EX_IN_MIX4	4.94994	5.65777	0.00274754	0.00738402
CP	EX_IN_MIX5	0.042008	0.152165	0.00259008	0.00738402
CP	EX_IN_MIX7	2.14241	1.75681	0.00579381	0.0138408
CP	OPC/OL1	0.00700133	0.0172915	0.670801	0.759064
CP	OPC/OL3	0.231044	0.580993	7.69293e-07	2.75663e-06
CP	MIC	0.196037	0.245539	0.369412	0.52949
CP	Unknown	0.294056	0.0968322	/	/
CP	VLMC2	0.063012	0.10029	0.292615	0.449373
CP	VLMC3	0.00700133	0.0691659	0.00415059	0.0104985
CP	BLOOD	0.273052	0.300871	/	/
CP	ENDOTHELIAL CELLS	1.12021	1.06861	0.649036	0.754285

### Sheet: Whole_region
Region	Cluster2	Gyrus%	Sulcus%	p-value	Adjusted p-value
Whole	APC/AST8	8.68438	5.79349	3.86e-101	4.63e-100
Whole	NPC_EX2	2.87003	2.64848	0.0113459	0.0136151
Whole	NPC_EX7	1.90241	1.68439	0.00205642	0.00274189
Whole	NPC_EX16	2.84411	3.18286	0.000233075	0.000349613
Whole	NPC_IN6	2.03718	1.56193	1.18e-11	2.83e-11
Whole	NPC_IN7	11.1864	12.3262	4.08e-11	8.91e-11
Whole	NPC_IN12	1.11795	1.08433	0.562094	0.613193
Whole	NPC_IN14	2.3914	2.91344	1.78e-09	3.57e-09
Whole	NPC_IN15	2.29982	2.74311	1.61e-07	2.76e-07
Whole	EX2	3.44023	5.83245	5.56e-96	4.45e-95
Whole	EX5	1.62076	1.13999	4e-15	1.07e-14
Whole	EX10	1.08684	1.28361	0.000788637	0.00111337
Whole	EX11	5.06445	3.7484	2.86e-34	1.14e-33
Whole	EX19	4.66531	1.34929	0	0
Whole	EX20	6.01825	5.95046	0.599429	0.625491
Whole	EX26	4.34738	5.29474	2.36e-16	8.08e-16
Whole	EX29	3.66659	3.84414	0.08294	0.0947886
Whole	EX42	9.08525	12.2961	2.78e-82	1.67e-81
Whole	EX_IN_MIX1	5.31154	5.28472	0.831502	0.831502
Whole	EX_IN_MIX2	5.84891	6.55608	4.81e-08	8.89e-08
Whole	EX_IN_MIX4	2.17196	2.86669	2.79e-16	8.37e-16
Whole	EX_IN_MIX7	2.54691	1.21013	4.27e-82	2.05e-81
Whole	MIC	1.84884	1.55859	2.38e-05	3.81e-05
Whole	OPC/OL3	0.939973	1.08433	0.00784098	0.00990439
* Whole region analysis , celltypes which percentage% ≥1% were included
